# TbpB-based oral mucosal vaccine provides heterologous protection against Glässer’s disease caused by different serovars of Spanish field isolates of *Glaesserella parasuis*

**DOI:** 10.1101/2024.05.15.594294

**Authors:** Alba González-Fernández, Oscar Mencía-Ares, María José García-Iglesias, Máximo Petrocchi-Rilo, Rubén Miguélez-Pérez, Alberto Perelló Jiménez, Elena Herencia-Lagunar, Vanessa Acebes-Fernández, César B. Gutiérrez-Martín, Sonia Martínez-Martínez

## Abstract

**Background:** *Glaesserella parasuis* has a substantial impact on the pig production as the primary agent of Glässer’s disease, particularly affecting nursery and early fattening stages. Current prophylactic measures, mainly based in serovar-specific bacterins administered parenterally to sows, face limitations due to maternal immunity, which may interfere with the active immunization of piglets. The mucosal administration of TbpB-based subunit vaccines offers a promising approach to overcome these limitations for the control of the disease in weaning piglets. This study evaluates the immunogenicity and heterologous protection of the oral mucosal TbpB^Y167A^ subunit vaccine in colostrum-deprived piglets challenged with four *G. parasuis* clinical isolates belonging to different TbpB clusters and serovars (SVs) recovered from Spanish pig farms.

**Results:** The mucosal administration of a two-dose TbpB-based vaccine induced a robust humoral immune response in immunized colostrum-deprived piglets, significantly increasing IgA (*p <* 0.01) and IgM (*p <* 0.01) concentration 15 days after the second dose. Subsequent infection challenge with four *G. parasuis* clinical isolates demonstrated heterologous protection, markedly improving survival rates (OR: 8.45; CI 95%: 4.97-14.36) and significantly reducing clinical signs and lesions, regardless of the *G. parasuis* TbpB cluster and serovar. The vaccine not only reduced *G. parasuis* colonization in the respiratory tract of immunized piglets (*p* < 0.0001), but also in systemic target tissues, such as the tarsus and carpus joints, liver, and brain (*p* < 0.05). Further immunohistochemical analysis in different lung locations revealed a significantly lower macrophage count in immunized piglets (*p* < 0.0001).

**Conclusions:** Overall, this study demonstrates that the oral mucosal administration of the TbpB^Y167A^ subunits vaccine in piglets provides effective heterologous protection against different virulent European *G. parasuis* field isolates, significantly reducing bacterial colonization and dissemination. These facts position this TbpB-based vaccine as a leading candidate for a universal vaccine against Glässer’s disease.
