## Additional file 1 for "TbpB-based oral mucosal vaccine provides heterologous protection against Glässer’s disease caused by different serovars of Spanish field isolates of *Glaesserella parasuis*"

### Sheet: Table S1
Table S1. Immunoglobulin concentration (mg/ml) per group expressed as mean and standard deviation (SD), itemized by immunoglobulin type.
Group	Day	IgA-mean	IgA-SD	IgM-mean	IgM-SD	IgG G. parasuis - mean	IgG G. parasuis - SD	IgG TbpBY167A - mean	IgG TbpBY167A - SD
Non-immunized	15	0.0644	0.00507937	0.3426	0.0218128	0.0464	0.0232551	0.0078	0.00622093
Immunized	15	0.1335	0.0143726	0.341	0.0665776	0.074625	0.0396086	0.0089625	0.00816157
Non-immunized	30	0.2234	0.057099	0.6514	0.0582692	0.2192	0.033432	0.0758	0.0325991
Immunized	30	0.72725	0.106687	1.44575	0.170564	0.78775	0.236132	0.131988	0.121
Non-immunized	45	1.8134	0.0400037	2.0262	0.0840101	0.5588	0.0529641	0.14318	0.070505
Immunized	45	2.19612	0.0844316	2.61338	0.112164	1.08525	0.125709	0.424787	0.187563
