## Additional file 2 for "TbpB-based oral mucosal vaccine provides heterologous protection against Glässer’s disease caused by different serovars of Spanish field isolates of *Glaesserella parasuis*"

### Sheet: Table S2
Table S2. Survival rate after Glaesserella parasuis infection challenge, expressed in terms of odds ratio (OR) and 95% confidence interval (CI).
Group	OR	95% CI	P-value
Immunized - Non-immunized	8.45	4.97-14.36	2.2e-16

### Sheet: Table S3
Table S3. Survival rate after infection challenge itemized by Glaesserella parasuis TbpB cluster, expressed in terms of odds ratio (OR) and 95% confidence interval (CI).
Group	G. parasuis TbpB cluster	OR	95% CI	P-value
Immunized - Non-immunized	I	7.92	3.63-17.25	9.59e-10
Immunized - Non-immunized	III	8.32	4.06-17.03	6.79e-09

### Sheet: Table S4
Table S4. Survival rate after infection challenge itemized by Glaesserella parasuis serovar (SV), expressed in terms of odds ratio (OR) and 95% confidence interval (CI).
Group	G. parasuis SV	OR	95% CI	P-value
Immunized - Non-immunized	1	3.61	1.57-8.29	0.00254
Immunized - Non-immunized	4	3024292846	0-Inf	4.008e-09
Immunized - Non-immunized	5	9.59	3.34-27.50	2.61e-05
Immunized - Non-immunized	7	6.616	2.51-17.41	5.949e-06
