## Additional file 3 for "TbpB-based oral mucosal vaccine provides heterologous protection against Glässer’s disease caused by different serovars of Spanish field isolates of *Glaesserella parasuis*"

### Sheet: Table S5
Table S5. Significant differences (Wilcoxon rank-sum test) for rectal temperature and clinical signs between non-immunized and immunized piglets (p < 0.05)
Group	Day of infection challenge	Clinical sign	Immunized - Clinical score mean	Non-immunized - Clinical score mean	P-value
Non-immunized-Immunized	1	Apathy	1.27778	0.05	2.34145e-05
Non-immunized-Immunized	2	Apathy	2	0.45	2.2689e-05
Non-immunized-Immunized	3	Apathy	2.25	0.7	0.0137857
Non-immunized-Immunized	1	Lack of appetite	1.16667	0.05	0.00023033
Non-immunized-Immunized	2	Lack of appetite	1.36364	0.45	0.00114115
Non-immunized-Immunized	1	Dyspnea	1.11111	0.05	0.00139311
Non-immunized-Immunized	2	Dyspnea	1.27273	0.05	7.77117e-05
Non-immunized-Immunized	1	Lameness	0.833333	0	0.000164391
Non-immunized-Immunized	2	Lameness	0.636364	0.05	0.00747657
Non-immunized-Immunized	3	Lameness	1.5	0.15	0.000288216
Non-immunized-Immunized	1	Inflamation	0.666667	0	0.0061205
Non-immunized-Immunized	2	Inflamation	0.454545	0	0.00507671
Non-immunized-Immunized	3	Inflamation	1.25	0.15	0.00673729
Non-immunized-Immunized	1	Incoordination	0.666667	0	0.00108505
Non-immunized-Immunized	2	Incoordination	0.636364	0	0.00140075
Non-immunized-Immunized	3	Incoordination	1.25	0.05	0.000666794
Non-immunized-Immunized	1	Rectal temperature	40.3389	39.715	0.0116331
Non-immunized-Immunized	2	Rectal temperature	40.3455	39.825	0.00656276
Non-immunized-Immunized	3	Rectal temperature	40.45	39.675	0.0238749

### Sheet: Table S6
Table S6. Significant differences (Wilcoxon rank-sum test) for rectal temperature and clinical signs between non-immunized and immunized piglets (p < 0.05), itemized by Glaesserella parasuis TbpB cluster.
Group	G. parasuis TbpB cluster	Day of infection challenge	Clinical sign	Immunized - Clinical score mean	Non-immunized - Clinical score mean	P-value
Non-immunized-Immunized	III	1	Apathy	1.9	0	0.000181557
Non-immunized-Immunized	III	2	Apathy	2	0.5	0.0375529
Non-immunized-Immunized	I	2	Apathy	2	0.4	0.000484897
Non-immunized-Immunized	I	3	Apathy	2.33333	0.6	0.0312982
Non-immunized-Immunized	III	1	Lack of appetite	1.9	0.1	0.00053213
Non-immunized-Immunized	I	2	Lack of appetite	1.375	0.4	0.00414534
Non-immunized-Immunized	III	1	Dyspnea	2	0.1	0.000382664
Non-immunized-Immunized	III	2	Dyspnea	1.66667	0.1	0.0396414
Non-immunized-Immunized	I	2	Dyspnea	1.125	0	0.00168651
Non-immunized-Immunized	III	1	Lameness	1.3	0	0.000691288
Non-immunized-Immunized	I	2	Lameness	0.75	0	0.0169287
Non-immunized-Immunized	I	3	Lameness	1.33333	0	0.000890018
Non-immunized-Immunized	III	1	Inflamation	1.2	0	0.00588642
Non-immunized-Immunized	I	2	Inflamation	0.5	0	0.0470895
Non-immunized-Immunized	I	3	Inflamation	1	0	0.0106785
Non-immunized-Immunized	III	1	Incoordination	1.2	0	0.000666656
Non-immunized-Immunized	III	2	Incoordination	1.33333	0	0.000890018
Non-immunized-Immunized	III	3	Incoordination	2	0.1	0.0347992
Non-immunized-Immunized	I	3	Incoordination	1	0	0.0106785
Non-immunized-Immunized	III	1	Rectal temperature	40.81	39.8	0.00310618
Non-immunized-Immunized	I	2	Rectal temperature	40.175	39.69	0.0228972
Non-immunized-Immunized	I	3	Rectal temperature	40.1	39.54	0.0413894

### Sheet: Table S7
Table S7. Significant differences (Wilcoxon rank-sum test) for rectal temperature and clinical signs between non-immunized and immunized piglets (p < 0.05), itemized by Glaesserella parasuis serovar (SV).
Group	G. parasuis SV	Day of infection challenge	Clinical sign	Immunized - Clinical score mean	Non-immunized - Clinical score mean	P-value
Non-immunized-Immunized	7	1	Apathy	1.6	0	0.0248084
Non-immunized-Immunized	1	1	Apathy	1	0.2	0.0338949
Non-immunized-Immunized	1	2	Apathy	2	0.6	0.0399796
Non-immunized-Immunized	5	1	Apathy	2.2	0	0.00558362
Non-immunized-Immunized	7	1	Lack of appetite	1.4	0	0.0248084
Non-immunized-Immunized	5	1	Lack of appetite	2.4	0.2	0.0117514
Non-immunized-Immunized	7	1	Dyspnea	1.6	0	0.0248084
Non-immunized-Immunized	1	2	Dyspnea	1.75	0	0.00927678
Non-immunized-Immunized	5	1	Dyspnea	2.4	0.2	0.00856192
Non-immunized-Immunized	5	1	Lameness	2	0	0.00669438
Non-immunized-Immunized	5	1	Inflammation	2	0	0.0242514
Non-immunized-Immunized	7	1	Incoordination	1	0	0.023151
Non-immunized-Immunized	7	2	Incoordination	1.33333	0	0.0159588
Non-immunized-Immunized	5	1	Incoordination	1.4	0	0.023151
Non-immunized-Immunized	7	1	Rectal temperature	41.42	39.82	0.0119252
Non-immunized-Immunized	1	2	Rectal temperature	40.3	39.64	0.0490901
