## Additional file 4 for "TbpB-based oral mucosal vaccine provides heterologous protection against Glässer’s disease caused by different serovars of Spanish field isolates of *Glaesserella parasuis*"

### Sheet: Table S8
Table S8. Significant differences (Wilcoxon rank-sum test) for macroscopic lesions between non-immunized and immunized piglets (p < 0.05)
Groups	Lesion	Non-Immunized - Lesion score mean	Immunized - Lesion score mean	P_value
Non-immunized-Immunized	Arthritis	1.44444	0.4	0.00100549
Non-immunized-Immunized	Peritonitis	2.11111	1.1	0.00114249
Non-immunized-Immunized	Gallbladder edema	1.66667	0.5	5.82252e-05
Non-immunized-Immunized	Pericarditis	1.66667	0.65	0.000479936
Non-immunized-Immunized	Pleuritis	0.888889	0.05	0.000655296
Non-immunized-Immunized	Renal congestion	0.944444	0.15	0.00933038

### Sheet: Table S9
Table S9. Significant differences (Wilcoxon rank-sum test) for macroscopic lesions between non-immunized and immunized piglets (p < 0.05), itemized by Glaesserella parasuis TbpB cluster.
Groups	G. parasuis TbpB cluster	Lesion	Non-Immunized - Lesion score mean	Immunized - Lesion score mean	P_value
Non-immunized-3-Immunized-3	III	Arthritis	1.8	0.6	0.008297
Non-immunized-1-Immunized-1	I	Arthritis	1	0.2	0.0466573
Non-immunized-3-Immunized-3	III	Peritonitis	2.6	1.6	0.00542645
Non-immunized-1-Immunized-1	I	Peritonitis	1.5	0.6	0.0270172
Non-immunized-3-Immunized-3	III	Gallbladder edema	1.6	0.7	0.00807373
Non-immunized-1-Immunized-1	I	Gallbladder edema	1.75	0.3	0.00466274
Non-immunized-3-Immunized-3	III	Pericarditis	2.2	0.7	0.00554326
Non-immunized-3-Immunized-3	III	Pleuritis	1.5	0.1	0.000588563
Non-immunized-1-Immunized-1	I	Renal congestion	0.75	0	0.017145

### Sheet: Table S10
Table S10. Significant differences (Wilcoxon rank-sum test) for macroscopic lesions between non-immunized and immunized piglets (p < 0.05), itemized by Glaesserella parasuis serovar (SV).
Groups	G. parasuis SV	Lesion	Non-Immunized - Lesion score mean	Immunized - Lesion score mean	P_value
Non-immunized-Immunized	4	Arthritis	1	0	0.040424
Non-immunized-Immunized	5	Arthritis	2	0.4	0.0065017
Non-immunized-Immunized	5	Peritonitis	2.6	1.2	0.0149146
Non-immunized-Immunized	1	Gallbladder edema	2.5	0.4	0.0164845
Non-immunized-Immunized	5	Gallbladder edema	1.8	0.4	0.0149146
Non-immunized-Immunized	4	Pericarditis	1	0.2	0.0338949
Non-immunized-Immunized	5	Pericarditis	2.2	0.6	0.040609
Non-immunized-Immunized	7	Pleuritis	1.6	0.2	0.0192961
Non-immunized-Immunized	5	Pleuritis	1.4	0	0.023151
Non-immunized-Immunized	1	Renal congestion	1.25	0	0.040424

### Sheet: Table S11
Table S11. Significant differences (Wilcoxon rank-sum test) for microscopic lesions between non-immunized and immunized piglets (p < 0.05)
Groups	Lesion	Non-Immunized - Lesion score mean	Immunized - Lesion score mean	P_value
Non-immunized-Immunized	Vascular disorders	1.72222	2.65	0.0307912
Non-immunized-Immunized	Edema	1.38889	2.55	0.00188183
Non-immunized-Immunized	Gallbladder edema	2.71429	3.5	0.0134439
Non-immunized-Immunized	Liver congestion	2.5	3.15789	0.0109938

### Sheet: Table S12
Table S12. Significant differences (Wilcoxon rank-sum test) for microscopic lesions between non-immunized and immunized piglets (p < 0.05), itemized by Glaesserella parasuis TbpB cluster.
Groups	G. parasuis TbpB cluster	Lesion	Non-Immunized - Lesion score mean	Immunized - Lesion score mean	P_value
Non-immunized-Immunized	I	Ventriculitis	0	1.6	0.028065
Non-immunized-Immunized	I	Vascular disorders	1.25	2.6	0.0299907
Non-immunized-Immunized	I	Edema	1	2.6	0.00269369
Non-immunized-Immunized	I	Gallbladder edema	2.5	3.375	0.0207457
Non-immunized-Immunized	I	Liver congestion	2	3.1	0.00612363

### Sheet: Table S13
Table S13. Significant differences (Wilcoxon rank-sum test) for microscopic lesions between non-immunized and immunized piglets (p < 0.05), itemized by Glaesserella parasuis serovar (SV).
Groups	G. parasuis SV	Lesion	Non-Immunized - Lesion score mean	Immunized - Lesion score mean	P_value
Non-immunized-Immunized	1	Meningoencephalitis	0	3	0.0399796
Non-immunized-Immunized	1	Encephalitis	0	1.6	0.0338949
Non-immunized-Immunized	1	Ventriculitis	0	2.8	0.0420634
Non-immunized-Immunized	5	Interstitial pneumonia	2	0.6	0.0065017
Non-immunized-Immunized	1	Vascular disorders	0.75	2.8	0.0326668
Non-immunized-Immunized	1	Edema	0.75	2.6	0.0304007
Non-immunized-Immunized	7	Gallbladder edema	2.25	3.8	0.0318231
Non-immunized-Immunized	4	Gallbladder edema	2.25	3.6	0.0281858
Non-immunized-Immunized	1	Liver congestion	2.25	3.2	0.0399796
Non-immunized-Immunized	1	Red pulp congestion	3.5	1	0.0304007
