## Additional file 5 for "TbpB-based oral mucosal vaccine provides heterologous protection against Glässer’s disease caused by different serovars of Spanish field isolates of *Glaesserella parasuis*"

### Sheet: Table S14
Table S14. Significant differences (Fisher's exact test) for bacterial colonization in several anatomic regions between non-immunized and immunized piglets (p < 0.05)
Groups	Anatomical_location	Immunized - Total count	Non-immunized - Total count	P_value
Non-immunized-Immunized	Spleen	2	8	0.0265
Non-immunized-Immunized	Carpus	9	15	0.0205
Non-immunized-Immunized	Liver	2	8	0.0265
Non-immunized-Immunized	Pericardium	5	11	0.0472
Non-immunized-Immunized	Lung	3	17	6.28e-07
Non-immunized-Immunized	Brain	6	12	0.0496
Non-immunized-Immunized	Tarsus	8	15	0.017

### Sheet: Table S15
Table S15. Significant differences (Fisher's exact test) for bacterial colonization in several anatomic regions between non-immunized and immunized piglets (p < 0.05), itemized by Glaesserella parasuis TbpB cluster.
Groups	G. parasuis TbpB cluster	Anatomical_location	Immunized - Total count	Non-immunized - Total count	P_value
Non-immunized-Immunized	I	Carpus	4	8	0.0128
Non-immunized-Immunized	I	Lung	1	7	0.00288
Non-immunized-Immunized	I	Tarsus	4	8	0.0128
Non-immunized-Immunized	III	Liver	0	5	0.0325
Non-immunized-Immunized	III	Lung	2	10	0.000714

### Sheet: Table S16
Table S16. Significant differences (Fisher's exact test) for bacterial colonization in several anatomic regions between non-immunized and immunized piglets (p < 0.05), itemized by Glaesserella parasuis serovar (SV).
Groups	G. parasuis SV	Anatomical_location	Immunized - Total count	Non-immunized - Total count	P_value
Non-immunized-Immunized	1	Lung	1	4	0.0476
Non-immunized-Immunized	4	Carpus	0	4	0.00794
Non-immunized-Immunized	4	Lung	0	3	0.0476
Non-immunized-Immunized	4	Tarsus	0	4	0.00794
Non-immunized-Immunized	7	Lung	0	5	0.00794
