## Additional file 6 for "TbpB-based oral mucosal vaccine provides heterologous protection against Glässer’s disease caused by different serovars of Spanish field isolates of *Glaesserella parasuis*"

### Sheet: Table S17
Table S17. Significant differences (Wilcoxon rank-sum test) for macrophage count in lung tissue between non-immunized and immunized piglets (p < 0.05)
Groups	Location	Non-Immunized- Macrophage mean	Immunized- Macrophage mean	P_value
Non-immunized-Immunized	Alveoli	1.02713	0.269278	1.99511e-07
Non-immunized-Immunized	Interstitium	8.71447	4.32987	2.20022e-07
Non-immunized-Immunized	Bronchus	5.49378	3.14885	0.00517519
Non-immunized-Immunized	Bronchiole	5.52146	3.54957	0.00387973
Non-immunized-Immunized	Blood vessels	1.49386	0.413097	0.000172877
Non-immunized-Immunized	Total count	22.2507	11.7107	1.13169e-10

### Sheet: Table S18
Table S18. Significant differences (Wilcoxon rank-sum test) for macrophage count in lung tissue between non-immunized and immunized piglets (p < 0.05), itemized by Glaesserella parasuis TbpB cluster.
Groups	G. parasuis TbpB cluster	Location	Non-Immunized- Macrophages mean	Immunized- Macrophages mean	P_value
Non-immunized-Immunized	III	Alveoli	1.18605	0.300388	0.000261153
Non-immunized-Immunized	I	Alveoli	0.828488	0.241279	0.000427637
Non-immunized-Immunized	III	Interstitium	9.74419	4.50258	2.16502e-05
Non-immunized-Immunized	I	Interstitium	7.42733	4.17442	4.57059e-05
Non-immunized-Immunized	I	Bronchus	4.98456	2.3097	0.0030623
Non-immunized-Immunized	I	Bronchiole	5.87209	3.0814	0.00205677
Non-immunized-Immunized	III	Blood vessels	1.56686	0.368217	0.0335291
Non-immunized-Immunized	I	Blood vessels	1.40262	0.453488	0.00136482
Non-immunized-Immunized	III	Total count	23.6392	13.3222	2.16502e-05
Non-immunized-Immunized	I	Total count	20.5151	10.2603	4.57059e-05

### Sheet: Table S19
Table S19. Significant differences (Wilcoxon rank-sum test) for macrophage count in lung tissue between non-immunized and immunized piglets (p < 0.05), itemized by Glaesserella parasuis serovar (SV).
Groups	G. parasuis SV	Location	Non-Immunized- Macrophages mean	Immunized- Macrophages mean	P_value
Non-immunized-Immunized	7	Alveoli	1.25	0.302326	0.00793651
Non-immunized-Immunized	4	Alveoli	0.784884	0.238372	0.019451
Non-immunized-Immunized	1	Alveoli	0.872093	0.244186	0.0189429
Non-immunized-Immunized	5	Alveoli	1.12209	0.297965	0.017451
Non-immunized-Immunized	7	Interstitium	10.8895	4.43605	0.00793651
Non-immunized-Immunized	4	Interstitium	7.08576	3.47093	0.015873
Non-immunized-Immunized	1	Interstitium	7.7689	4.87791	0.015873
Non-immunized-Immunized	5	Interstitium	8.59884	4.58576	0.015873
Non-immunized-Immunized	4	Bronchus	5.82849	1.61047	0.031746
Non-immunized-Immunized	1	Bronchiole	6.27907	3.33721	0.031746
Non-immunized-Immunized	4	Blood vessels	1.54797	0.232558	0.019451
Non-immunized-Immunized	1	Blood vessels	1.25727	0.674419	0.031746
Non-immunized-Immunized	5	Blood vessels	1.47674	0.327035	0.015873
Non-immunized-Immunized	7	Total count	25.9767	13.4244	0.00793651
Non-immunized-Immunized	4	Total count	20.7122	8.37791	0.015873
Non-immunized-Immunized	1	Total count	20.318	12.1426	0.015873
Non-immunized-Immunized	5	Total count	21.3017	13.1944	0.015873
